# *Listeria monocytogenes* faecal carriage is common and driven by microbiota

**DOI:** 10.1101/2021.01.13.426560

**Authors:** Marc Garcia-Garcera, Lukas Hafner, Christophe Burucoa, Alexandra Moura, Maxime Pichon, Marc Lecuit

## Abstract

*Listeria* genus comprises two opportunistic pathogenic species, *L. monocytogenes* (*Lm*) and *L. ivanovii*, and several non-pathogenic species. All can thrive as saprophytes, whereas only pathogenic species cause systemic infections in human and cattle. Identifying *Listeria* species’ respective biotopes is critical to understand the ecological contribution of *Listeria* pathogenic potential. Here, we aimed at detecting *Listeria* in samples of diverse origins, to highlight ecological differences between pathogenic and non-pathogenic species. We retrieved 16S rDNA datasets from the metagenomics MG-RAST database and determined the prevalence and abundance of *Listeria* species in various sources. Overall, *Listeria* was detected in 14% of datasets. *Lm* was the most prevalent species, most abundant both in soil and host-associated environments, including in 5% of human stools. *Lm* was also detected in 10% of human stool samples from an independent cohort of 900 healthy asymptomatic donors. A specific microbiota signature was associated with *Lm* faecal carriage in human, as well as in experimentally inoculated mice, in which it preceded *Lm* long-term gut colonization, indicating that gut microbiota composition influences *Lm* faecal carriage. These results suggest that asymptomatic faecal carriage, rather than disease, exerts purifying selection on *Lm* “virulence genes”.
