## Supplementary material for "*Listeria monocytogenes* faecal carriage is common and driven by microbiota": Table S3

### Sheet: Table S3
Phyla_ratios	Rho	adjusted p-value BenjHoch	adjusted p-value Bonf	Significant
Firmicutes_Bacteroidetes	0.441	2.75e-06	2.75e-05	*
Firmicutes_Proteobacteria	0.202	0.039	0.079	*
Firmicutes_Actinobacteria	-0.387	4.79e-05	0.000159	*
Firmicutes_Cyanobacteria	-0.103	0.29	0.304
Proteobacteria_Actinobacteria	-0.354	0.000219	0.000549	*
Proteobacteria_Bacteroidetes	0.154	0.116	0.194
Proteobacteria_Cyanobacteria	-0.133	0.177	0.221
Actinobacteria_Bacteroidetes	0.414	1.22e-05	6.1e-05	*
Actinobacteria_Cyanobacteria	-0.102	0.305	0.304
Bacteroidetes_Cyanobacteria	-0.133	0.176	0.221
