## Supplementary material for "*Listeria monocytogenes* faecal carriage is common and driven by microbiota": Table S4

### Sheet: Table S4
Family/Order	rho	p-value	adjusted p-value (Benjamini Hochberg correction)	number of samples containing the family/order	Significant
Erysipelotrichaceae	0.226249	0.0391807	0.045133	103	*
Lachnospiraceae	0.325808	0.000793254	0.00125893	103	*
Ruminococcaceae	-0.117754	9.28e-08	5.69e-06	103	*
Actinomycetaceae	0.264854	3.9e-13	7.18e-11	95	*
Streptococcaceae	0.122458	2.28e-06	7.01e-05	94	*
Veillonellaceae	-0.0615589	0.00805145	0.0448929	93	*
Porphyromonadaceae	-0.337127	0.00386384	0.00427531	88	*
Peptostreptococcaceae	-0.0371087	0.149366	0.294352	86
Bacteroidaceae	-0.0432464	0.0604167	0.169079	83
Coriobacteriales	0.314549	0.00621527	0.0400646	83	*
Prevotellaceae	-0.0533645	0.0473968	0.153042	81			G
Enterobacteriaceae	0.0631421	0.0185134	0.08264	78
Eubacteriaceae	0.0745755	0.0573941	0.169079	77
Clostridiaceae 1	-0.00420638	0.885086	0.928341	76
Rikenellaceae	0.0316266	0.196562	0.341202	75
Bifidobacteriales	-0.0816274	0.00301024	0.0263755	74	*
Clostridiales_Incertae Sedis XIII	0.0610603	0.0482416	0.153042	74
Lactobacillaceae	0.0709306	0.051236	0.157124	72
Flavobacteriaceae	-0.0291519	0.551797	0.700212	68
Peptococcaceae 1	0.228272	2.48e-11	2.28e-09	67	*
Acidaminococcaceae	-0.036754	0.173481	0.319677	61
Staphylococcaceae	0.104546	0.147917	0.294352	61
Clostridiales_Incertae Sedis XI	0.0774649	0.0461672	0.153042	57
Bacillaceae 2	0.15359	0.00490586	0.0326269	54	*
Moraxellaceae	0.0789581	0.362663	0.551488	48
Verrucomicrobiaceae	-0.0471451	0.177692	0.320542	48
Chitinophagaceae	0.145622	0.0272293	0.102249	46
Prolixibacteraceae	-0.083266	0.0383547	0.138378	42
Pseudomonadaceae	0.116544	0.0581332	0.169079	41
Gracilibacteraceae	-0.0307662	0.464686	0.629234	39
Peptoniphilaceae	-0.0424871	0.575553	0.72042	39
Aerococcaceae	0.0462207	0.562905	0.709415	33
Rhodobacteraceae	-0.0972497	0.10503	0.250981	33
Ignavibacteriaceae	0.418096	0.000232618	0.00338869	31	*
Candidatus Carsonella	-0.0404988	0.475986	0.639281	29
Marinilabiliaceae	-0.126631	0.00561309	0.0356141	29	*
Pasteurellaceae	0.0372086	0.312759	0.49186	29
Planctomycetaceae	-0.294118	5.68e-07	2.09e-05	29	*
Thermoproteaceae	-0.437552	2.69e-07	1.24e-05	28	*
Carnobacteriaceae	0.0821347	0.0740187	0.193234	27
Comamonadaceae	0.0220227	0.702133	0.828156	27
Desulfobacteraceae	-0.147968	0.0226995	0.0907978	27
Helicobacteraceae	-0.303679	0.000215466	0.00338869	27	*
Sphingomonadaceae	0.283057	0.0184374	0.08264	26
Deferribacteraceae	-0.100706	0.138305	0.294352	25
Bacillaceae 1	0.226335	0.0141344	0.0702899	24
Cytophagaceae	0.0940004	0.10476	0.250981	24
Fusobacteriaceae	-0.0198637	0.735798	0.851489	24
Rhodospirillaceae	-0.0644346	0.16585	0.314603	24
Clostridiales_Incertae Sedis XII	-0.121894	0.0172962	0.0816025	23
Desulfuromonadaceae	0.363832	0.0119385	0.0646084	23
Ferrovaceae	-0.0598808	0.460691	0.629234	23
Leuconostocaceae	0.234463	0.000439916	0.00539631	23	*
Planococcaceae	0.340854	0.000593779	0.00682846	23	*
Synergistaceae	-0.0895124	0.0606479	0.169079	23
Candidatus Brocadiaceae	-0.120914	0.119582	0.278519	22
Clostridiales_Incertae Sedis III	0.134945	0.38826	0.571531	22
Methanoregulaceae	0.164928	0.0730601	0.193234	22
Oxalobacteraceae	-0.0798931	0.242307	0.401661	21
Thermoplasmatales_incertae_sedis	-0.133542	0.0882428	0.216489	21
Xanthomonadaceae	0.163004	0.0649344	0.178327	21
Burkholderiales_incertae_sedis	-0.146327	0.113851	0.268573	20
Chryseolinea	0.133908	0.175352	0.319677	20
Christensenellaceae	-0.117477	0.0020563	0.0199137	19	*
Cryomorphaceae	-0.0792796	0.151975	0.294352	19
Flammeovirgaceae	0.0427726	0.534694	0.68322	19
Methanosarcinaceae	-0.233337	0.0035871	0.0286968	19	*
Thermoanaerobacteraceae	0.0308696	0.647341	0.788812	19
Bacillales_incertae_sedis	0.0786502	0.257648	0.415853	18
Clostridiaceae 4	-0.0111494	0.829167	0.900705	18
Desulfovibrionaceae	-0.0373299	0.207466	0.347034	18
Halobacteriaceae	-0.204101	0.00374466	0.028709	18	*
Neisseriaceae	0.0321338	0.615976	0.755598	18
Parachlamydiaceae	-0.120916	0.248279	0.407886	18
Campylobacteraceae	-0.232309	0.0124789	0.0656035	17
Chlorobiaceae	-0.146257	0.3321	0.50922	17
Halobacteroidaceae	0.169976	0.0395655	0.140001	17
Rhodocyclaceae	0.204215	0.0246542	0.0965185	17
Succinivibrionaceae	-0.106802	0.0765028	0.195507	17
Ferroplasmaceae	-0.220847	0.00340693	0.0284944	16	*
Methanomassiliicoccaceae	-0.0739475	0.491011	0.649972	16
Simkaniaceae	-0.143924	0.0830738	0.209392	16
Sutterellaceae	-0.0219026	0.434743	0.617421	16
Syntrophomonadaceae	0.10937	0.195089	0.341202	16
Chlorarachniophyceae	0.211384	0.019941	0.0853287	15
Clostridiaceae 3	-0.0378227	0.679158	0.816765	15
Acetobacteraceae	0.0317461	0.678411	0.816765	14
Anaeroplasmataceae	-0.255486	0.000182161	0.00338869	14	*
Bacteriovoracaceae	0.328264	0.0259311	0.0994026	14
Leptotrichiaceae	-0.206461	0.189578	0.335867	14
Thermofilaceae	-0.184764	0.0353396	0.13005	14
Burkholderiaceae	0.0666772	0.319398	0.498044	13
Cystobacterineae	-0.221466	0.00219438	0.0201883	13	*
Enterococcaceae	0.0549255	0.142317	0.294352	13
Haloferacaceae	-0.2763	0.000801691	0.00867712	13	*
Haloplasmataceae	0.276058	0.0413399	0.14352	13
Rickettsiaceae	-0.181184	0.0135821	0.0694196	13
Thermoactinomycetaceae 1	-0.152701	0.00496496	0.0326269	13	*
Waddliaceae	-0.0702361	0.434504	0.617421	13
Chitinivibrionaceae	-0.250447	0.00601173	0.036872	12	*
Clostridiaceae 2	-0.160696	0.151825	0.294352	12
Hyphomonadaceae	-0.01906	0.777137	0.882674	12
Paenibacillaceae 1	0.507763	0.000229686	0.00338869	12	*
Petrotogaceae	-0.137602	0.149818	0.294352	12
Saprospiraceae	-0.0832762	0.378384	0.570677	12
Sphingobacteriaceae	-0.0220581	0.726969	0.846597	12
Victivallaceae	-0.129263	0.0161358	0.0781312	12
Bacillales_Incertae Sedis XI	0.0903718	0.511718	0.663071	11
Bacteroidales_incertae_sedis	-0.103092	0.12143	0.279289	11
Bradyrhizobiaceae	0.237896	0.175475	0.319677	11
Peptococcaceae 2	-0.163305	0.0603571	0.169079	11
Alcaligenaceae	0.263794	0.058808	0.169079	10
Alteromonadaceae	-0.296758	0.0704154	0.190536	10
Alteromonadales_incertae_sedis	0.0413212	0.502194	0.660026	10
Anaerolineaceae	-0.0470984	0.601966	0.744589	10
Aquificaceae	-0.278848	0.0475351	0.153042	10
Ardenticatenaceae	-0.555223	0.00118646	0.0121283	10	*
Bangiophyceae	0.0360294	0.816393	0.899499	10
Bdellovibrionaceae	0.0230857	0.75641	0.869871	10
Beijerinckiaceae	0.288597	0.00435055	0.0320201	10	*
Caldisericaceae	-0.148109	0.201659	0.346779	10
Caldisphaeraceae	-0.0374491	0.830874	0.900705	10
Candidatus Pelagibacter	-0.342472	0.000305273	0.00401216	10	*
Catabacteriaceae	-0.181676	3.8e-05	0.00100014	10	*
Caulobacteraceae	0.319649	0.0443647	0.151169	10
Chromatiaceae	-0.289323	0.00491092	0.0326269	10	*
Clostridiales_Incertae Sedis IV	-0.132178	0.141722	0.294352	10
Clostridiales_incertae_sedis	0.393481	0.021318	0.0871669	10
Coxiellaceae	0.232491	0.133546	0.294352	10
Cyclobacteriaceae	-0.0948043	0.274065	0.434724	10
Defluviitaleaceae	0.0897849	0.133254	0.294352	10
Dehalococcoidaceae	-0.212306	0.207121	0.347034	10
Desulfobulbaceae	-0.0491115	0.71429	0.837129	10
Desulfohalobiaceae	-0.159648	0.126367	0.287055	10
Desulfurococcaceae	-0.30739	0.0505816	0.157124	10
Dissulfuribacter	-0.0110228	0.931672	0.958523	10
Echinimonas	0.00494992	0.977143	0.977143	10
Ectothiorhodospiraceae	0.200487	0.0745631	0.193234	10
Elusimicrobiaceae	-0.0654958	0.437054	0.617421	10
Euzebyales	0.137919	0.189838	0.335867	10
Fibrobacteraceae	0.0761661	0.602955	0.744589	10
Fimbriimonadaceae	-0.324968	0.021299	0.0871669	10
Hahellaceae	0.214904	0.0881324	0.216489	10
Halomonadaceae	0.0793416	0.465086	0.629234	10
Halothiobacillaceae	-0.0401809	0.783995	0.885001	10
Heliobacteriaceae	0.135643	0.146553	0.294352	10
Hydrogenothermaceae	0.0126911	0.931031	0.958523	10
Hyphomicrobiaceae	0.0274495	0.875619	0.925942	10
Magnetococcaceae	-0.256724	0.142745	0.294352	10
Methanobacteriaceae	0.0124543	0.832174	0.900705	10
Methanocorpusculaceae	-0.0274549	0.857919	0.912468	10
Methanomicrobiaceae	-0.122624	0.330493	0.50922	10
Methanopyraceae	-0.215913	0.0188635	0.08264	10
Methylobacteriaceae	0.25793	0.134664	0.294352	10
Methylococcaceae	0.116392	0.420855	0.614582	10
Mooreiaceae	-0.0572673	0.695913	0.826116	10
Nannocystineae	-0.0334681	0.694645	0.826116	10
Natranaerobiaceae	-0.016351	0.843107	0.906599	10
Natranaerovirga	0.0902355	0.457549	0.629234	10
Oceanospirillaceae	0.00654158	0.944438	0.960092	10
Oligosphaeraceae	-0.112209	0.139297	0.294352	10
Opitutaceae	0.0449394	0.774765	0.882674	10
Orbaceae	0.00854718	0.960542	0.971097	10
Paenibacillaceae 2	-0.13251	0.441058	0.617421	10
Phyllobacteriaceae	0.138249	0.442932	0.617421	10
Proteinivoraceae	0.00328974	0.974353	0.977143	10
Pseudobacteriovoracaceae	0.0229446	0.811938	0.899499	10
Puniceicoccaceae	-0.247818	0.000161845	0.00338869	10	*
Rhodothermaceae	-0.138566	0.158631	0.304043	10
Sandaracinaceae	-0.0170182	0.887978	0.928341	10
Sorangiineae	0.234892	0.17438	0.319677	10
Sphaerobacterales	0.208063	0.261359	0.418175	10
Spirochaetaceae	0.00550368	0.944067	0.960092	10
Sporolactobacillaceae	0.0940549	0.511507	0.663071	10
Streptophyta	0.122857	0.251384	0.409333	10
Sulfolobaceae	-0.378015	0.000239418	0.00338869	10	*
Syntrophaceae	0.0958205	0.440504	0.617421	10
Syntrophobacteraceae	0.0819285	0.490776	0.649972	10
Thermaceae	-0.0102371	0.932476	0.958523	10
Thermoactinomycetaceae 2	-0.0322549	0.80346	0.89598	10
Thermodesulfobacteriaceae	0.0700078	0.516896	0.665097	10
Thiotrichales_incertae_sedis	0.144038	0.388268	0.571531	10
Vallitalea	-0.0157829	0.847473	0.906599	10
Vibrionaceae	0.0269372	0.80214	0.89598	10
